# A plasmid locus associated with *Klebsiella* clinical infections encodes a microbiome-dependent gut fitness factor

**DOI:** 10.1101/2020.02.26.963322

**Authors:** Jay Vornhagen, Christine M. Bassis, Srividya Ramakrishnan, Robert Hein, Sophia Mason, Yehudit Bergman, Nicole Sunshine, Yunfan Fan, Winston Timp, Michael C. Schatz, Vincent B. Young, Patricia J. Simner, Michael A. Bachman

## Abstract

Gut colonization by the pathogen *Klebsiella pneumoniae* (Kp) is consistently associated with subsequent Kp disease^1-5^, and patients are predominantly infected with their colonizing strain^1,2^. However, colonizing strains likely vary in their potential to cause infection. We previously identified the plasmid-encoded tellurium resistance (*ter*) operon as highly associated with infection when compared to asymptomatic colonization in hospitalized patients^1^. The *ter* operon bestows resistance to the toxic compound tellurite oxide (TeO_3_^−2^), but this is unlikely to be its physiological function, as tellurium and TeO_3_^−2^ are exceedingly rare. Here we show that *terC* is necessary and *terZABCDEF* is sufficient for phenotypic TeO_3_^−2^ resistance. Next, we demonstrate that *ter* is encoded on a diverse group of plasmids without known plasmid-encoded virulence genes, suggesting an independent role in infection. Finally, our studies indicate that *ter* is a gut fitness factor, and its fitness advantage is conferred only when specific gut microbiota constituents are present. Collectively, these data reveal the Kp *ter* operon that is highly associated with human infection likely acts early in pathogenesis as a horizontally-transferrable fitness factor promoting robust gut colonization in the presence of the indigenous microbiota.
