## Supplementary Table 1 for "A plasmid locus associated with *Klebsiella* clinical infections encodes a microbiome-dependent gut fitness factor"

### Sheet: Supp. Table 1
Supplementary Table 1 - Conservation and function of ter locus and neighboring genes
Annotation	% Frequency	Reference	Locus Tag	I-TASSER Predicted Biological Process; [GO score]	I-TASSER Predicted Molecular Function; [GO score]	I-TASSER Predicted PubChem Ligand Binding Site; [C score]
Hypothetical protein	50	AP006726.1	KP1_p248	Phosphate-containing compound metabolic process; 0.37, Organophosphate metabolic process; 0.37	Adenyl ribonucleotide binding; 0.37, Purine ribonucleoside triphosphate binding 0.37	Mg+2, 0.07
EcsC family protein	21.5909	CP020902.1	B5G58_28240	ATP biosynthetic process; 0.41	ATP binding; 0.41	Peptide; 0.07
Transposase DDE domain protein	7.95455	CP011314.1	Kpn23412_5129	DNA-mediated transposition; 0.35	Metal ion binding; 0.43	Zn+2, 0.25
Hypothetical protein	3.40909	CP024517.1	CTI58_27775	Carbohydrate metabolic process; 0.47	Cation binding; 0.47	L-Leucine; 0.09
Hypothetical protein	3.40909	CP030270.1	DQQ08_28370	Primary metabolic process; 0.36	Ion binding; 0.36	Ca+2; 0.19
Hypothetical protein	3.40909	CP022144.1	CES89_27170	Regulation of gene expression; 0.44, Regulation of cellular macromolecule biosynthetic process; 0.44, Regulation of RNA metabolic process; 0.44	DNA-binding transcription factor activity; 0.44	Peptide; 0.09
IS66-like element ISKpn24 family transposase	2.27273	CP026186.1	C2U49_33535	Transport; 0.40	Protein binding; 0.18	Ca+2; 0.05
Hypothetical protein	2.27273	CP013215.1	KPH11_128	Macromolecule modification; 0.43	Ion binding; 0.43, Amino-acyl groups transferase activity; 0.43	Mannose; 0.22
Transposase	1.13636	CP014763.1	WM47_27270	DNA-mediated transposition; 0.31	Metal ion binding; 0.46	Mn+2; 0.34
IS3 family transposase	1.13636	CP033758.1	EGY03_27760	RNA transport; 0.58	Protein binding; 0.39, RNA binding; 0.39, Protein transporter activity; 0.39	Peptide; 0.15
TnpA	1.13636	CP031369.2	DWR33_27955	DNA integration; 0.57	DNA binding; 0.57	Mg+2, 0.17
Hypothetical protein	1.13636	CP031580.1	AXA58_27045	Regulation of gene expression; 0.37, Regulation of RNA metabolic process; 0.37	Ion binding; 0.36	Heme; 0.27
Hypothetical protein	1.13636	CP032223.1	AM425_27110	Response to stress; 0.39	None predicted	H35; 0.11
5' ORF
Putative kinase protein	78.4091	AP006726.1	KP1_p249	Response to reactive oxygen species; 0.60, Peptidyl-threonine modification; 0.60, Positive regulation of amine transport; 0.60	ATP binding; 0.74	M04; 0.75
Hypothetical protein (Protein phosphatase 2C)	79.5455	AP006726.1	KP1_p251	Cellular macromolecule biosynthetic process; 0.46, Gene expression; 0.46	Double-stranded DNA binding; 0.44	Mg+2, 0.06
TerY-C1	79.5455	AP006726.1	KP1_p252	Intracellular protein transport; 0.46	Protein binding; 0.70	Mg+2, 0.36
YegL	79.5455	AP006726.1	KP1_p253	Integrin-mediated signaling pathway; 0.49, Cell adhesion; 0.49	Protein binding; 0.97	Mn+2; 0.79
TerX	79.5455	AP006726.1	KP1_p254	Response to stress; 0.72	Metal ion binding; 0.69	Ca+2; 0.40
TerY	80.6818	AP006726.1	KP1_p255	None predicted	Protein binding; 0.98	Mn+2; 0.84
TerW	98.8636	AP006726.1	KP1_p256	DNA conformation change; 0.55	Adenyl ribonucleotide binding; 0.55, Purine ribonucleoside triphosphate binding; 0.55, DNA-binding transcription factor activity; 0.55	Nucleic acids; 0.25
Hypothetical protein (DUF4236)	98.8636	AP006726.1	KP1_p257	None predicted	ATP binding; 0.39	Mg+2; 0.09
Similar to citrate lyase, beta subunit	98.8636	AP006726.1	KP1_p258	Cellular aromatic compound metabolic process; 0.76	Magnesium ion binding; 0.80	Oxalate; 0.46
Putative ATP/GTP-binding protein (Phosphoribosyltransferase superfamily)	98.8636	AP006726.1	KP1_p259	Metabolic process; 0.58	Pyridoxal phosphate binding; 0.48	KY1; 0.10
HAD superfamily hydrolase	98.8636	AP006726.1	KP1_p260	Peroxisomal transport; 0.31, Cellular aldehyde metabolic process; 0.31, Glycine biosynthetic process; 0.31, Acid secretion; 0.31, Oxalate transport; 0.31, Establishment of protein localization to peroxisome; 0.31, Pyruvate metabolic process; 0.31, Response to corticosteroid; 0.31, Purine-containing compound metabolic process; 0.31, Nucleobase metabolic process; 0.31	Pyridoxal phosphate binding; 0.58	FON; 0.04, BCT; 0.04, PXG; 0.04, 30J; 0.04, KY1; 0.04
Adenine/guanine phosphoribosyltransferases or related PRPP-binding protein (COG0503)	98.8636	AP006726.1	KP1_p261	Dephosphorylation; 0.85	Magnesium ion binding; 0.68, Phosphoglycolate phosphatase activity; 0.68	Mg+2; 0.73
Carbamoylphosphate synthase, large subunit (ATPgrasp domain)	98.8636	AP006726.1	KP1_p263	Aspartate family amino acid biosynthetic process; 0.59, Lysine metabolic process; 0.59, Macromolecule modification; 0.59	ATP binding; 0.82	ATP; 0.56
Hypothetical protein	98.8636	AP006726.1	KP1_p264	Regulation of catalytic activity; 0.50, Negative regulation of molecular function; 0.50, Sensory perception of pain; 0.50, Detection of temperature stimulus involved in sensory perception; 0.50	Enzyme inhibitor activity; 0.50	AMG; 0.29
TerZ	98.8636	AP006726.1	KP1_p265	Response to stress; 0.90	Metal ion binding; 0.89	Ca+2; 0.38
TerA	98.8636	AP006726.1	KP1_p266	Integrin-mediated signaling pathway; 0.53, Blood coagulation; 0.53	Signaling receptor activity; 0.53	Mg+2; 0.08
TerB	100	AP006726.1	KP1_p267	Electron transport chain; 0.55, Aerobic respiration; 0.55	Electron transfer activity; 0.55, Heme binding; 0.55	Mg+2; 0.07, Zn+2; 0.07
TerC	100	AP006726.1	KP1_p269	Transmembrane transport; 0.42	Hexose:proton symporter activity; 0.36, Galactose transmembrane transporter activity; 0.36, Arabinose transmembrane transporter activity; 0.36, Fucose transmembrane transporter activity; 0.36	Maltose; 0.06, 78M; 0.06
TerD	100	AP006726.1	KP1_p270	Response to stress; 0.92	Metal ion binding; 0.91	Ca+2; 0.42
TerE	100	AP006726.1	KP1_p271	Response to stress; 0.92	Metal ion binding; 0.91	Ca+2; 0.36
TerF	95.5556	AP006726.1	KP1_p272	Carboxylic acid biosynthetic process; 0.46	Transferase activity; 0.33, Protein binding; 0.33	2VJ; 0.06
HAD superfamily hydrolase	96.6667	AP006726.1	KP1_p274	Dephosphorylation; 0.98	Phosphoserine phosphatase activity; 0.98	Mg+2, 0.52
3' ORF
IS4 family transposase	73.8636	AP006726.1	KP1_p275	DNA integration; 0.57	DNA binding; 0.57	Mg+2, 0.17
Hypothetical protein	14.7727	CP024501.1	CTI56_27750	Cellular response to stimulus; 0.48, Signaling; 0.48, Regulation of cellular process; 0.48, Cell communication; 0.48	Cyclic-nucleotide phosphodiesterase activity; 0.48	5FO; 0.13
IS66-like element ISEc23 family transposase	5.68182	CP034406.1	EJC76_00015	Transport; 0.43	Protein binding; 0.20	Ca+2; 0.06
Transposase	2.27273	CP019048.1	RJA_27920	DNA integration; 0.59	DNA binding; 0.59	Mg+2; 0.18
IS3 family transposase	1.13636	CP022144.1	CES89_27090	DNA-templated transcription; 0.35, Regulation of gene expression; 0.35, Regulation of cellular macromolecule biosynthetic process; 0.35, Regulation of RNA metabolic process; 0.35, Transcription by RNA polymerase II; 0.35	Ion binding; 0.55	Nucleic acids; 0.12
Hypothetical protein	1.13636	CP031850.1	D1Y71_26630	Protein polyubiquitination; 0.47	Protein binding; 0.49	C8E; 0.10
TnpA	1.13636	CP013215.1	KPH11_149	DNA integration; 0.57	DNA binding; 0.57	Mg+2, 0.17
