## Supplementary Table 2 for "A plasmid locus associated with *Klebsiella* clinical infections encodes a microbiome-dependent gut fitness factor"

### Sheet: ter encoding plasmids
Supplementary Table 2 - ter plasmids and hvKp and antibiotic resistance gene characterization
Index	Plasmid accession	Genome name	Genome accession	wzi	Size (kb)	Number CDS	pMLST	Complete locus	terZABCDEF	iroN	iroBCD	fecIRA	iutA	iucABCD	rmpA	rmpA2	cop (CuR)	cus (CuR/AgR)	mer (HgR)	sil (AgR)	pco (CuR)	pbr (PbR)	relBE	parAB	vagCD	vapBC	CTX-M-15	NDM-1
1	N/A	Kp590	SRS3266447	14	287.575	410	IncFIB(Mar)/IncHI1B	98.38	98.1	N/A	N/A	N/A	N/A	N/A	N/A	N/A	N/A	N/A	N/A	N/A	N/A	N/A	N/A	N/A	N/A	N/A	N/A	N/A
2	N/A	Kp697	SRS3266457	193	403.769	559	IncFIB(Mar)/IncHI1B	99.03	98.04	N/A	N/A	N/A	N/A	N/A	N/A	N/A	N/A	N/A	N/A	N/A	N/A	N/A	N/A	N/A	N/A	N/A	N/A	N/A
3	N/A	Kp723	SRS3266477	207	244.443	360	IncF/IncR	94.0408	95.2479	N/A	N/A	88.1199	N/A	N/A	N/A	N/A	99.83	97.7427	N/A	97.34	99.74	N/A	N/A	N/A	N/A	N/A	N/A	N/A
4	N/A	Kp725	SRS3266455	437	308.22	459	IncFII(K)	97.21	98.78	N/A	N/A	88.0704	N/A	N/A	N/A	N/A	99.88	99.86	N/A	98.64	99.84	N/A	99.81	N/A	97.02	86.0048	N/A	N/A
5	N/A	Kp860	SRS3266454	12	369.58	479	N/A	98.49	98.25	N/A	N/A	88.1694	N/A	N/A	N/A	N/A	N/A	N/A	N/A	N/A	N/A	N/A	100	N/A	78.6498	84.7896	N/A	N/A
6	N/A	Kp1165	SRS3266471	201	242.178	324	IncFIA(HI1)	97.2774	98.37	N/A	N/A	88.1199	N/A	N/A	N/A	N/A	99.98	97.7427	N/A	97.48	99.8	N/A	N/A	N/A	N/A	N/A	N/A	N/A
7	N/A	Kp1469	SRS3266410	331	241.399	335	IncFIB(Mar)/IncHI1B	94.57	98.66	N/A	N/A	N/A	N/A	N/A	N/A	N/A	N/A	N/A	N/A	N/A	N/A	N/A	99.81	N/A	N/A	N/A	N/A	N/A
8	N/A	Kp1559	SRS3266412	99	335.153	469	IncFIB(Mar)/IncHI1B	98.47	98.11	N/A	N/A	N/A	N/A	N/A	N/A	N/A	N/A	N/A	N/A	N/A	N/A	N/A	99.81	N/A	91.903	85.6912	N/A	N/A
9	N/A	Kp1606	SRS3266465	49	225.896	312	IncFIA(HI1)	94.0408	95.2479	N/A	N/A	88.1199	N/A	N/A	N/A	N/A	99.83	97.7427	N/A	97.34	99.74	N/A	N/A	N/A	N/A	N/A	N/A	N/A
10	N/A	Kp1693	SRS3266386	535	303.874	422	IncFIB(Mar)	99.02	98.15	N/A	N/A	88.2684	N/A	N/A	N/A	N/A	N/A	N/A	N/A	N/A	N/A	N/A	99.81	N/A	N/A	N/A	N/A	N/A
11	N/A	Kp1946	SRS3266467	39	328.427	451	IncFII	98.3	98.2	N/A	N/A	88.2684	N/A	N/A	N/A	N/A	99.9	98.5	N/A	98.3	99.81	N/A	N/A	N/A	93.233	85.3874	N/A	N/A
12	N/A	Kp1958	SRS3266424	201	347.869	469	IncFIB(K)	98.33	98.25	N/A	N/A	88.1694	N/A	N/A	N/A	N/A	N/A	N/A	N/A	N/A	N/A	N/A	100	N/A	78.6498	84.7896	N/A	N/A
13	N/A	Kp2007	SRS3266399	372	298.403	417	IncR	99.28	98.1	N/A	N/A	88.2684	N/A	N/A	N/A	N/A	99.88	98.5	N/A	98.3	99.8	N/A	N/A	N/A	93.233	85.3874	N/A	N/A
14	N/A	Kp2156	SRS3266438	141	365.261	569	IncFIB(Mar)	98.66	98.2	N/A	N/A	88.1694	N/A	N/A	N/A	N/A	N/A	98.42	N/A	99.45	N/A	N/A	99.81	N/A	N/A	N/A	N/A	N/A
15	AP006726.1	NTUH-K2044	AP006725.1	1	224.152	284	IncHI1B	100	100	100	100	100	100	100	100	100	99.877	98.7774	N/A	100	100	100	N/A	100	100	85.8924	N/A	N/A
16	AP018583.1	MH16-390M	BFCY00000000.1	114	344.201	582	IncFIA(HI1)/IncR	52.4875	80.0118	N/A	N/A	N/A	N/A	N/A	N/A	N/A	N/A	N/A	74.8808	N/A	N/A	N/A	N/A	N/A	82.265	98.29	93.8777	100
17	AP018748.1	KP33	AP018747.1	2	296.75	405	IncFIB(Mar)/IncHI1B	97.3071	98.23	N/A	N/A	N/A	N/A	N/A	N/A	N/A	N/A	N/A	99.975	N/A	N/A	N/A	N/A	N/A	N/A	N/A	99.898	99.901
18	AP019549.1	THC11	BJEO00000000.1	1	228.29	295	IncHI1B	99.99	100	100	99.984	99.973	100	100	100	100	99.877	98.7774	N/A	99.992	100	100	N/A	100	100	85.8924	N/A	N/A
19	AP019666.1	TA6363	AP019665.1	95	166.7	202	N/A	97.5744	98.16	100	99.968	99.973	N/A	N/A	99.842	81.9182	99.877	98.7774	N/A	100	99.985	99.975	N/A	N/A	N/A	N/A	N/A	N/A
20	AY378100.1	CG-43	NC_022566.1	2	219.385	289	IncHI1B	98.5	97.86	100	99.968	99.973	100	100	99.9997	99.8427	99.877	98.7774	N/A	100	100	99.975	N/A	100	100	85.8924	N/A	N/A
21	CP004000.1	Kp13	CP003999.1	154	295.493	385	IncFIB(Mar)/IncHI1B	98.68	98.2	N/A	N/A	N/A	N/A	N/A	N/A	N/A	N/A	N/A	80.8399	N/A	N/A	N/A	N/A	N/A	69.2996	73.8116	58.9798	N/A
22	CP006799.1	PittNDM01	CP006798.1	2	283.371	381	N/A	97.317	98.23	N/A	N/A	N/A	N/A	N/A	N/A	N/A	N/A	N/A	99.975	N/A	N/A	N/A	N/A	N/A	N/A	N/A	N/A	100
23	CP007734.1	KPNIH27	CP007731.1	90	338.85	327	IncFIB(K)/IncFII(K)	98.53	98.21	N/A	N/A	48.1414	N/A	N/A	N/A	N/A	99.877	99.862	N/A	98.644	99.84	N/A	34.1556	N/A	97.019	86.0048	N/A	N/A
24	CP008933.1	PMK1	CP008929.1	93	304.526	383	IncFIB(Mar)/IncHI1B	97.4061	98.15	N/A	N/A	N/A	N/A	N/A	N/A	N/A	N/A	N/A	99.9245	N/A	N/A	N/A	N/A	N/A	N/A	N/A	99.898	100
25	CP011314.1	234-12	CP011313.1	433	361.964	488	IncFIB(Mar)	72.6384	98.25	N/A	N/A	N/A	N/A	N/A	N/A	N/A	N/A	N/A	80.8399	N/A	N/A	N/A	N/A	N/A	80.9236	88.7684	99.898	N/A
26	CP012754.1	KP617	CP012753.1	2	273.628	364	IncFIB(Mar)/IncHI1B	97.317	98.23	N/A	N/A	N/A	N/A	N/A	N/A	N/A	N/A	N/A	100	N/A	N/A	N/A	N/A	N/A	N/A	N/A	N/A	100
27	CP013215.1	H11	CP018056.1	154	284.628	375	IncFIB(Mar)/IncHI1B	60.6815	70.2611	N/A	N/A	N/A	N/A	N/A	N/A	N/A	N/A	N/A	99.899	N/A	N/A	99.9	100	N/A	N/A	N/A	N/A	N/A
28	CP014009.1	RJF293	CP014008.1	408	224.263	290	IncHI1B	99.93	99.97	100	99.984	100	100	99.983	100	100	99.877	98.7654	N/A	99.984	100	100	N/A	100	100	85.8924	N/A	N/A
29	CP014011.1	RJF999	CP014010.1	1	228.907	295	IncHI1B	100	100	100	99.984	100	100	100	100	100	99.877	98.7774	N/A	100	99.9709	100	N/A	100	100	85.8924	N/A	N/A
30	CP014763.1	KPNIH39	CP014762.1	50	284.894	366	N/A	95.9028	97.96	N/A	N/A	N/A	N/A	N/A	N/A	N/A	99.877	99.608	N/A	98.459	99.84	N/A	N/A	99.948	97.168	86.1518	N/A	N/A
31	CP015501.1	SKGH01	CP015500.1	64	281.19	260	N/A	98.65	98.18	N/A	N/A	48.1954	N/A	N/A	N/A	N/A	N/A	N/A	N/A	N/A	N/A	N/A	99.81	N/A	N/A	N/A	N/A	N/A
32	CP016815.1	ED23	CP016814.1	1	212.77	272	IncHI1B	99.99	100	99.954	99.984	100	100	100	99.842	100	99.877	98.7774	N/A	100	99.985	99.975	N/A	100	100	85.8924	N/A	N/A
33	CP016921.1	isolate 11	CP016923.1	2	283.369	379	IncFIB(Mar)/IncHI1B	97.1388	98.23	N/A	N/A	N/A	N/A	N/A	N/A	N/A	N/A	N/A	99.975	N/A	N/A	N/A	N/A	N/A	N/A	N/A	N/A	100
34	CP017986.1	825795-1	CP017985.1	64	244.706	327	IncFIB(Mar)/IncHI1B	98.72	98.2	N/A	N/A	N/A	N/A	N/A	N/A	N/A	N/A	N/A	N/A	N/A	N/A	N/A	N/A	N/A	N/A	N/A	N/A	N/A
35	CP018313.1	Goe_822579	CP018140.1	64	245.975	327	IncFIB(Mar)/IncHI1B	98.33	98.2	N/A	N/A	N/A	N/A	N/A	N/A	N/A	N/A	N/A	N/A	N/A	N/A	N/A	N/A	N/A	N/A	N/A	N/A	N/A
36	CP018338.1	Goe_154414	CP018337.1	Unk	202.175	261	N/A	97.1784	98.05	57.1034	N/A	N/A	100	100	99.842	99.686	99.853	98.6733	N/A	99.928	99.971	99.975	N/A	100	100	85.8924	N/A	N/A
37	CP018339.1	Goe_154414	CP018337.1	Unk	204.862	281	IncFIB(Mar)	97.3962	98.05	N/A	N/A	N/A	N/A	N/A	N/A	N/A	N/A	N/A	N/A	N/A	N/A	N/A	N/A	N/A	N/A	N/A	N/A	N/A
38	CP018687.1	Goe_149473	CP018686.1	64	246.757	326	IncFIB(Mar)/IncHI1B	98.72	98.2	N/A	N/A	N/A	N/A	N/A	N/A	N/A	N/A	N/A	N/A	N/A	N/A	N/A	N/A	N/A	N/A	N/A	N/A	N/A
39	CP018696.1	Goe_149832	CP018695.1	64	246.755	328	IncFIB(Mar)/IncHI1B	98.72	98.2	N/A	N/A	N/A	N/A	N/A	N/A	N/A	N/A	N/A	N/A	N/A	N/A	N/A	N/A	N/A	N/A	N/A	N/A	N/A
40	CP018702.1	Goe_827024	CP018701.1	64	246.753	326	IncFIB(Mar)/IncHI1B	98.72	98.2	N/A	N/A	N/A	N/A	N/A	N/A	N/A	N/A	N/A	N/A	N/A	N/A	N/A	N/A	N/A	N/A	N/A	N/A	N/A
41	CP018708.1	Goe_827026	CP018707.1	64	246.756	329	IncFIB(Mar)/IncHI1B	98.72	98.2	N/A	N/A	N/A	N/A	N/A	N/A	N/A	N/A	N/A	N/A	N/A	N/A	N/A	N/A	N/A	N/A	N/A	N/A	N/A
42	CP018714.1	Goe_152021	CP018713.1	64	246.756	329	IncFIB(Mar)/IncHI1B	98.72	98.2	N/A	N/A	N/A	N/A	N/A	N/A	N/A	N/A	N/A	N/A	N/A	N/A	N/A	N/A	N/A	N/A	N/A	N/A	N/A
43	CP018720.1	Goe_828304	CP018719.1	64	246.757	327	IncFIB(Mar)/IncHI1B	98.72	98.2	N/A	N/A	N/A	N/A	N/A	N/A	N/A	N/A	N/A	N/A	N/A	N/A	N/A	N/A	N/A	N/A	N/A	N/A	N/A
44	CP019048.1	RJA166 (a)	CP019047.1	1	230.606	321	N/A	52.559	80.2692	N/A	N/A	N/A	N/A	N/A	N/A	N/A	N/A	N/A	N/A	N/A	N/A	N/A	N/A	N/A	N/A	N/A	N/A	N/A
45	CP019049.1	RJA166 (b)	CP019047.1	1	228.613	293	IncHI1B	99.85	99.71	98.207	53.5191	100	100	100	96.367	100	99.877	98.7774	N/A	100	100	100	N/A	100	99.404	85.8924	N/A	N/A
46	CP019161.1	GN-2	CP019160.1	5	261.986	317	IncHI1B	98.41	98.2	100	99.968	99.973	99.955	100	100	100	N/A	N/A	N/A	N/A	N/A	N/A	N/A	N/A	100	86.724	N/A	N/A
47	CP020068.1	AR_0068	CP020067.1	2	276.46	368	IncFIB(Mar)/IncHI1B	97.3071	98.23	N/A	N/A	N/A	N/A	N/A	N/A	N/A	N/A	N/A	99.975	N/A	N/A	N/A	N/A	N/A	N/A	N/A	N/A	100
48	CP020854.1	KPN528	CP020853.1	2	292.471	390	IncFIB(Mar)/IncHI1B	97.317	98.23	N/A	N/A	N/A	N/A	N/A	N/A	N/A	N/A	N/A	100	N/A	N/A	N/A	N/A	N/A	N/A	N/A	N/A	100
49	CP020902.1	K66-45	CP020901.1	24	338.512	449	IncFIB(Mar)/IncHI1B/IncR	97.4457	98.04	N/A	N/A	N/A	N/A	N/A	N/A	N/A	N/A	N/A	99.9245	N/A	N/A	N/A	N/A	N/A	83.0103	100	99.898	100
50	CP021699.1	AR_0158	CP021696.1	12	354.705	481	IncFIB(Mar)/IncHI1B	93.1475	98.35	N/A	N/A	N/A	N/A	N/A	N/A	N/A	N/A	N/A	N/A	N/A	N/A	N/A	100	N/A	N/A	N/A	N/A	100
51	CP022144.1	704SK6	CP022143.1	109	209.651	287	N/A	52.5265	80.1999	N/A	N/A	N/A	N/A	N/A	N/A	N/A	N/A	N/A	N/A	N/A	N/A	N/A	N/A	N/A	N/A	N/A	N/A	N/A
52	CP022612.1	CDC_0106	CP022611.1	2	334.957	452	IncFIB(Mar)/IncHI1B/IncR	97.3071	98.21	N/A	N/A	N/A	N/A	N/A	N/A	N/A	N/A	N/A	99.975	N/A	N/A	N/A	N/A	N/A	83.0103	100	99.898	100
53	CP023135.2	KpvK54	CP023134.2	115	211.454	472	N/A	96.8517	97.36	99.5864	99.6635	99.8102	99.773	99.774	99.8425	99.5282	99.534	98.4195	N/A	99.6709	99.695	99.7748	N/A	99.8436	99.553	85.5855	N/A	N/A
54	CP023417.1	1050	CP023416.1	14	311.641	393	N/A	98.72	98.1	N/A	N/A	48.2225	N/A	N/A	N/A	N/A	99.902	98.6043	N/A	98.299	99.811	N/A	N/A	N/A	94.1881	85.3874	N/A	N/A
55	CP023723.1	TVGHCRE225	CP023722.1	209	297.984	391	IncFIB(Mar)/IncHI1B	97.5843	98.16	100	99.952	99.946	100	99.965	99.842	99.6855	N/A	N/A	N/A	N/A	N/A	N/A	N/A	N/A	100	85.8924	N/A	N/A
56	CP023917.1	FDAARGOS_439	CP023913.1	64	164.607	211	IncHI1B	97.4061	98.23	N/A	N/A	N/A	N/A	N/A	N/A	N/A	99.951	98.743	N/A	98.868	99.811	N/A	N/A	N/A	N/A	N/A	N/A	N/A
57	CP024497.1	KSB1_7E	CP024496.1	262	212.097	287	IncFIB(Mar)	94.8934	98.66	N/A	N/A	N/A	N/A	N/A	N/A	N/A	N/A	N/A	N/A	N/A	N/A	N/A	N/A	N/A	N/A	N/A	N/A	N/A
58	CP024501.1	KSB1_4E	CP024499.1	262	212.195	287	IncFIB(Mar)	94.8934	98.66	N/A	N/A	N/A	N/A	N/A	N/A	N/A	N/A	N/A	N/A	N/A	N/A	N/A	N/A	N/A	N/A	N/A	N/A	N/A
59	CP024507.1	KSB2_1B	CP024504.1	262	310.025	398	IncFIB(Mar)	94.9718	98.76	N/A	N/A	N/A	N/A	N/A	N/A	N/A	N/A	N/A	N/A	N/A	N/A	N/A	N/A	N/A	N/A	N/A	N/A	N/A
60	CP024517.1	KSB1_10J	CP024515.1	262	212.079	286	IncFIB(Mar)	94.8934	98.66	N/A	N/A	N/A	N/A	N/A	N/A	N/A	N/A	N/A	N/A	N/A	N/A	N/A	N/A	N/A	N/A	N/A	N/A	N/A
61	CP024708.1	cr-hvkp3	CP024707.1	72	237.216	314	IncHI1B	97.6041	98.32	100	99.952	99.919	100	100	100	100	99.877	98.7774	N/A	100	100	99.975	N/A	100	100	85.8924	N/A	N/A
62	CP025081.1	SGH10	CP025080.1	1	231.583	292	IncHI1B	100	100	100	99.984	100	100	100	100	100	99.877	98.7774	N/A	100	100	100	N/A	100	100	85.8924	N/A	N/A
63	CP025632.1	HS09565	CP025631.1	1	169.967	206	IncHI1B	100	100	100	99.984	100	100	100	82.1481	99.2141	99.877	98.7774	N/A	100	99.9709	100	N/A	100	100	85.8924	N/A	N/A
64	CP025634.1	HS102438	CP025633.1	1	172.768	240	IncHI1B	100	100	100	99.984	100	100	100	100	100	N/A	N/A	N/A	N/A	N/A	N/A	N/A	100	100	85.8924	N/A	N/A
65	CP025638.1	LS356	CP025636.1	5	153.586	205	IncHI1B	98.41	98.2	100	99.968	99.973	99.955	100	100	100	N/A	N/A	N/A	N/A	N/A	N/A	N/A	N/A	99.4043	84.447	N/A	N/A
66	CP025640.1	LS357	CP025639.1	1	190.47	245	IncHI1B	99.95	99.83	N/A	N/A	N/A	100	100	82.1481	99.843	99.877	98.7774	N/A	100	99.9709	100	N/A	100	100	85.8924	N/A	N/A
67	CP025642.1	LS355	CP025641.1	1	197.806	251	IncHI1B	99.99	100	100	99.984	100	100	100	100	100	99.877	98.7774	N/A	99.992	100	100	N/A	100	100	85.8924	N/A	N/A
68	CP025964.2	WCHKP34	CP025963.2	50	260.97	354	N/A	52.5525	80.2692	N/A	N/A	N/A	N/A	N/A	N/A	N/A	N/A	N/A	99.925	N/A	N/A	N/A	N/A	N/A	N/A	N/A	94.3875	N/A
69	CP026022.1	11492	CP026021.1	1	193.176	235	IncHI1B	99.99	100	100	99.968	100	100	100	100	100	99.877	98.7774	N/A	100	99.9709	100	N/A	100	100	85.8924	73.878	N/A
70	CP026166.1	F81	CP026164.1	64	211.437	273	N/A	97.3962	98.18	100	99.968	99.973	100	100	99.842	100	99.877	98.7774	N/A	100	100	99.975	N/A	100	100	85.8924	N/A	N/A
71	CP026172.1	KPNIH50	CP026177.1	81	243.967	325	IncFIB(Mar)/IncHI1B	98.6	98.28	N/A	N/A	N/A	N/A	N/A	N/A	N/A	N/A	N/A	N/A	N/A	N/A	N/A	N/A	N/A	N/A	N/A	N/A	N/A
72	CP026186.1	KPNIH49	CP026178.1	199	373.179	468	IncFIB(Mar)	94.9718	98.78	N/A	N/A	48.1414	N/A	N/A	N/A	N/A	99.902	95.6398	N/A	89.5674	99.7965	N/A	99.81	N/A	N/A	N/A	N/A	N/A
73	CP026398.1	KPNIH48	CP026392.1	81	249.238	320	IncFIB(Mar)/IncHI1B	98.6	98.28	N/A	N/A	N/A	N/A	N/A	N/A	N/A	N/A	N/A	N/A	N/A	N/A	N/A	N/A	N/A	N/A	N/A	N/A	N/A
74	CP026587.1	NUHL30457	CP026586.1	2	215.697	275	IncHI1B	98.54	97.96	100	99.968	99.973	100	99.983	99.9997	100	99.877	98.7774	N/A	100	100	99.95	N/A	100	100	85.8924	N/A	N/A
75	CP028390.1	WCHKP13F2	CP028391.1	149	208.166	260	IncHI1B	98.69	98.38	100	99.968	99.973	100	100	100	100	99.877	98.7654	N/A	99.992	100	99.975	N/A	100	100	85.8924	N/A	N/A
76	CP028791.1	WCHKP020030	CP028793.1	209	288.222	375	IncFIB(Mar)	97.9407	97.5942	N/A	N/A	N/A	100	100	82.4643	100	N/A	N/A	99.925	N/A	N/A	N/A	N/A	N/A	100	85.8924	N/A	N/A
77	CP028929.1	AR_0153	CP028932.1	2	283.371	378	IncFIB(Mar)/IncHI1B	97.317	98.23	N/A	N/A	N/A	N/A	N/A	N/A	N/A	N/A	N/A	99.975	N/A	N/A	N/A	N/A	N/A	N/A	N/A	N/A	100
78	CP029221.1	L388	CP029220.1	64	217.87	283	IncHI1B	99.99	100	60.046	N/A	N/A	100	100	100	100	99.877	98.7774	N/A	100	99.9709	100	N/A	100	100	85.8924	N/A	N/A
79	CP029227.1	L491	CP029226.1	209	130.876	161	IncHI1B	98.8	98.52	N/A	N/A	N/A	100	100	82.3065	100	99.877	96.0551	N/A	92.633	100	100	N/A	N/A	100	85.8924	N/A	N/A
80	CP030270.1	SC-7	CP030269.1	1	236.809	309	N/A	98.2278	99.63	100	99.984	100	100	99.983	100	99.686	99.877	98.7774	99.925	99.992	99.9709	100	N/A	100	100	85.8924	N/A	N/A
81	CP030858.1	JNM8C2	CP030857.1	22	304.592	379	IncFIB(Mar)/IncHI1B	69.7717	98.28	N/A	N/A	N/A	N/A	N/A	N/A	N/A	N/A	N/A	99.9245	N/A	N/A	N/A	N/A	N/A	N/A	N/A	99.898	100
82	CP030878.1	JNM10C3	CP030877.1	303	276.504	358	IncFIB(Mar)/IncHI1B	97.3566	98.15	N/A	N/A	N/A	N/A	N/A	N/A	N/A	N/A	N/A	100	N/A	N/A	N/A	N/A	N/A	N/A	N/A	N/A	99.803
83	CP031369.2	KpvST101_OXA-48	CP031368.2	149	292.699	347	IncFIB(K)/IncFII(K)	23.9952	68.9862	N/A	N/A	47.8699	99.4092	39.979	99.8415	98.8995	99.3127	99.3314	N/A	98.138	99.2738	N/A	N/A	N/A	98.51	85.8924	N/A	N/A
84	CP031580.1	S12	CP031577.1	113	86.8	117	N/A	88.524	98.59	N/A	N/A	N/A	N/A	N/A	N/A	N/A	N/A	N/A	N/A	N/A	N/A	N/A	N/A	N/A	N/A	N/A	N/A	N/A
85	CP031736.1	M5	CP031734.1	64	250.351	320	IncFIB(Mar)/IncHI1B	97.317	98.23	N/A	N/A	N/A	N/A	N/A	N/A	N/A	99.902	99.988	100	98.748	97.632	N/A	N/A	N/A	N/A	N/A	N/A	100
86	CP031790.1	KSB1_1I-sc-2280289	CP031789.1	101	213.061	271	N/A	98.6	98.21	N/A	N/A	N/A	N/A	N/A	N/A	N/A	N/A	N/A	N/A	N/A	N/A	N/A	N/A	N/A	90.611	85.6912	N/A	N/A
87	CP031796.1	INF125-sc-2279943	CP031795.1	101	169.772	240	N/A	96.1086	96.1785	N/A	N/A	N/A	N/A	N/A	N/A	N/A	N/A	N/A	N/A	N/A	N/A	N/A	N/A	N/A	45.6034	46.6776	N/A	N/A
88	CP031818.1	INF235-sc-2280127	CP031817.1	50	430.829	535	IncFIB(Mar)	98.3	98.27	N/A	N/A	48.1954	N/A	N/A	N/A	N/A	N/A	N/A	N/A	N/A	N/A	N/A	100	N/A	N/A	N/A	N/A	N/A
89	CP031850.1	strain 121	CP031849.1	516	239.02	308	IncHI2/IncHI2A	62.1789	74.3616	N/A	N/A	N/A	N/A	N/A	N/A	N/A	N/A	N/A	N/A	N/A	N/A	N/A	N/A	N/A	N/A	N/A	73.98	N/A
90	CP032208.1	AR_0109	CP032207.1	50	310.872	408	IncHI1B	98.32	98.13	N/A	N/A	N/A	N/A	N/A	N/A	N/A	N/A	N/A	N/A	N/A	N/A	N/A	99.81	N/A	92.8464	85.6912	N/A	N/A
91	CP032223.1	AR_0046	CP032222.1	64	201.149	262	IncFIB(Mar)/IncHI1B	65.7672	98.28	N/A	N/A	N/A	N/A	N/A	N/A	N/A	N/A	N/A	N/A	N/A	N/A	N/A	N/A	N/A	N/A	N/A	N/A	N/A
92	CP033758.1	FDAARGOS_566	CP033756.1	135	232.752	315	N/A	97.3566	98.44	N/A	N/A	48.1954	N/A	N/A	N/A	N/A	99.951	98.743	N/A	98.868	99.811	N/A	N/A	N/A	N/A	N/A	N/A	N/A
93	CP034054.1	KP_NORM_BLD_2015_112126	CP034053.1	24	299.188	397	IncFIB(Mar)/IncHI1B	98.39	98.04	N/A	N/A	N/A	100	100	81.9909	99.686	N/A	N/A	N/A	N/A	N/A	N/A	N/A	N/A	100	85.8924	N/A	N/A
94	CP034083.1	R210-2	CP034082.1	1	229.648	295	IncHI1B	99.99	100	100	99.984	100	100	100	100	100	99.877	98.7774	N/A	100	99.9559	100	N/A	100	100	85.8924	N/A	N/A
95	CP034124.1	BJCFK909	CP034123.1	64	200.216	264	IncHI1B	99.99	100	60.046	N/A	N/A	100	100	100	100	N/A	N/A	N/A	N/A	N/A	100	N/A	100	100	100	N/A	N/A
96	CP034201.2	KpvST383_NDM_OXA-48	CP034200.2	298	372.826	423	IncFIB(Mar)/IncHI1B	98.2575	99.97	N/A	N/A	N/A	99.4553	99.4781	99.3677	98.8997	N/A	N/A	N/A	N/A	N/A	N/A	N/A	N/A	98.51	85.8924	99.6943	99.6055
97	CP034406.1	NH34	CP034408.1	2	300.327	406	IncFIB(Mar)/IncHI1B	97.3863	98.21	N/A	N/A	N/A	N/A	N/A	N/A	N/A	N/A	N/A	99.975	N/A	N/A	N/A	N/A	N/A	N/A	N/A	99.898	96.2487
98	CP034776.1	18CPO060	CP034778.1	2	218.147	271	IncHI1B	98.54	97.96	100	99.968	99.973	100	100	100	99.0565	99.877	98.7774	N/A	100	99.985	99.975	N/A	100	100	85.8924	N/A	N/A
99	CP035384.1	AP8555	CP035383.1	1	357.837	454	IncFII(K)/IncHI1B	99.99	100	100	99.984	100	100	100	100	100	99.877	98.7774	N/A	100	99.9709	99.975	N/A	67.5858	100	85.8924	N/A	N/A
100	CP035906.1	BA4656	CP035905.1	1	216.62	297	N/A	99.16	99.71	100	99.984	99.973	100	100	99.8425	100	99.853	98.7544	N/A	99.984	99.985	94.5477	N/A	100	100	85.8924	N/A	N/A
101	CP036191.1	BA34918	CP036190.1	1	216.586	299	N/A	99.16	99.71	100	99.984	99.946	100	99.983	100	99.214	99.877	98.7544	N/A	99.976	100	94.5222	N/A	100	99.851	85.734	N/A	N/A
102	CP037743.1	strain ST23	CP037742.1	1	227.239	294	IncHI1B	100	100	100	99.984	100	100	100	100	100	99.877	98.7774	N/A	100	100	100	N/A	100	100	N/A	N/A	N/A
