## Supplementary Table 3 for "A plasmid locus associated with *Klebsiella* clinical infections encodes a microbiome-dependent gut fitness factor"

### Sheet: Sheet1
Supplementary Table 3 - hvKp and antibiotic resistance reference seqs
CDS	Ref Seq	Seq Start	Seq End	Seq Length
Complete locus	AP006726.1	163294	183973	20680
terZABCDEF	AP006726.1	177131	183010	5880
iroN	AP006726.1	13666	15840	2175
iroBCD	AP006726.1	16300	22536	6237
fecIRA	AP006726.1	25635	29319	3685
iutA	AP006726.1	209679	211880	2202
iucABCD	AP006726.1	211962	217714	5753
rmpA	AP006726.1	10701	11333	633
rmpA2	AP006726.1	204155	204790	636
cop	JX424424.1	88292	92365	4074
cus	KY271406.1	110944	119612	8669
mer	CP012754.1	28033	32009	3977
sil	AP006726.1	94449	106909	12461
pco	AP006726.1	86269	93151	6883
pbr	AP006726.1	81976	85973	3998
relBE	NC_010870.1	192413	192939	527
parAB	AP006726.1	117036	118957	1922
vagCD	AP006726.1	202341	203011	671
vapBC	CP006662.2	80306	80949	644
CTX-M-15	NG_048935.1	-	-	980
NDM-1	NG_049326.1	-	-	1013
