## Supplementary Table 6 for "A plasmid locus associated with *Klebsiella* clinical infections encodes a microbiome-dependent gut fitness factor"

### Sheet: Sheet1
Supplementary Table 6 - Primers used in this study
Primer	Sequence	Purpose
TerC TOPO Fwd	CGTTGCCGCCTTTAGAGAGTG	Amplify terC gene for TOPO cloning
TerC TOPO Rev	CCGGCTGAATTTGGCCTCTG	Amplify terC gene for TOPO cloning
TerOp TOPO Fwd	TGGTCAATGATGCCGGATAG	Amplify terZ-F genes for TOPO cloning
TerOp TOPO Rev	ATCTGCGTATAGCCCTGTTTA	Amplify terZ-F genes for TOPO cloning
TerC Seq Fwd	CCGACATGACAAGCCAATTTC	Verification of terC insert
TerC Seq Rev	TCCACTACAGCCACACATAAC	Verification of terC insert
TerOp Seq Fwd	GTCGCCTGAAAAGGGGATGAG	Verification of terZ-F insert
TerOp Seq Rev	GCAGATCCCGCCATCTGTAATG	Verification of terZ-F insert
